# Molecular insights into dynamic protein structures by high-contrast crosslinking mass spectrometry

**DOI:** 10.1101/2024.09.02.610668

**Authors:** Zhuo Angel Chen, Eva Absmeier, James Stowell, Ludwig Roman Sinn, Shabih Shakeel, Tamara Sijacki, Kendra Njo, Kolja Stahl, Edward Rullmann, Francis J. O’Reilly, Lori A. Passmore, Juri Rappsilber

## Abstract

Proteins are comprised of structured domains and dynamic regions, and both are essential for biological function. However, studying dynamic regions is challenging using most structural biology methods, including crosslinking mass spectrometry. Here, we dramatically improve the usefulness of distance restraints from crosslinking MS by taking advantage of short-lived reactive species generated from diazirine-based photo-crosslinking. This leads to a clear view of complex topologies and conformational changes, including in dynamic regions. We demonstrate that photo-crosslinking MS data can be used to model flexible regions and conformational changes in the DNA repair complexes; Fanconi Anemia core complex and FANCD2-FANCI. In addition, we obtain new insights into the architecture and arrangement of the highly flexible CCR4-NOT mRNA deadenylation complex. The improved contrast of photo-crosslinking empowers structural biology by providing clearer structural insights into dynamic biological systems that have eluded other structural biology approaches.
