## Supplemental data 5 for "Molecular insights into dynamic protein structures by high-contrast crosslinking mass spectrometry"

### Sheet: CCR4-NOT IDRs
ProteinID	Start Resisue	End Residue
sp|A5YKK6|CNOT1_HUMAN	600	840
sp|A5YKK6|CNOT1_HUMAN	995	1075
sp|A5YKK6|CNOT1_HUMAN	1315	1360
sp|A5YKK6|CNOT1_HUMAN	1570	1605
sp|Q9H9A5|CNO10_HUMAN	707	744
sp|Q9UFF9|CNOT8_HUMAN	260	292
sp|Q92600|CNOT9_HUMAN	282	299
sp|O75175|CNOT3_HUMAN	235	605
sp|Q9NZN8|CNOT2_HUMAN	1	340
sp|Q9UKZ1|CNO11_HUMAN	1	60
sp|Q9ULM6|CNOT6_HUMAN	150	165
sp|Q9UKZ1|CNO11_HUMAN	285	320
